# Immune-cancer analyses across mammals reveal a potential trophic level and platelet-linked tradeoff between cancer and trauma mortality

**DOI:** 10.64898/2025.12.09.693265

**Authors:** Stefania E. Kapsetaki, Sareh Seyedi, Zachary T. Compton, Shawn M. Rupp, Elizabeth G. Duke, Joshua D. Schiffman, Brigid V. Troan, Tara M. Harrison, Carlo C. Maley, Lisa M. Abegglen, Amy M. Boddy

**Author notes:** co-senior authors (Carlo C. Maley, Lisa M. Abegglen, Amy M. Boddy).

## Abstract

There may be fitness tradeoffs between wound healing, immune responses, and cancer development due to shared pathways, limited resources and conflicting selective pressures. The immune system is important in both response to injury and carcinogenesis. We initially investigated correlations between cancer prevalence and immune cells, controlling for known associations with body mass and lifespan. We analyzed data from 216 mammalian species from at least 20 individuals per species. Body mass correlated positively with segmented neutrophil-to-lymphocyte ratios and negatively with lymphocyte concentrations. However, only platelet concentration correlated (negatively) with cancer prevalence (*P*-value = 0.006). To further understand this association, we investigated whether a fitness tradeoff could exist between preventing death from cancer versus injury. We discovered a negative correlation between cancer and trauma mortalities (*P-*value ≤ 0.0006), even when we accounted for the fact that different causes of death must sum to 100%. Platelet size and trophic level negatively correlated with trauma mortality, but not when controlling for cancer mortality (*P-*value = 0.06). If trauma mortality is an indirect measure of wound healing, this suggests a fitness tradeoff may exist between cancer suppression and wound healing across mammals, mediated in part through platelet size and trophic level.
