## Supplementary material for "Immune-cancer analyses across mammals reveal a potential trophic level and platelet-linked tradeoff between cancer and trauma mortality": Table 1

### Sheet: Summary statistics
figure	number of species	dependent variable	R²	lambda	independent variables	categories within the categorical independent variable	coefficient	P-value
supplementary 1A	78	median concentration of white blood cells in whole blood	0.24	0.91	log10(body mass)	NA	0.80	0.03
supplementary 1B					max. longevity		0.002	0.38
supplementary 2A	59	median concentration of segmented neutrophils in whole blood	0.005	7e-05	log10(body mass	NA	–0.12	0.82
supplementary 2B					max. longevity		0.002	0.61
supplementary 3A	62	median concentration of lymphocytes in whole blood	0.23	0.49	log10(body mass)	NA	–0.65	0.001*
supplementary 3B					max. longevity		0.001	0.30
supplementary 4A	72	segmented neutrophils:lymphocytes	0.35	0.83	log10(body mass)	NA	1.03	<0.00001*
supplementary 4B					max. longevity		–0.001	0.46
supplementary 5A	60	median concentration of monocytes in whole blood	0.01	1	log10(body mass)	NA	–0.14	0.41
supplementary 5B					max. longevity		0.0002	0.82
supplementary 6A	110	median platelet size in whole blood	0.006	0.84	log10(body mass)	NA	0.03	0.95
supplementary 6B					max. longevity		0.0009	0.70
supplementary 7A	169	median platelet concentration in whole blood	0.22	0.68	log10(body mass)	NA	–0.03	0.03
supplementary 7B					max. longevity		–0.0001	0.09
supplementary 8A	57	cancer prevalence	0.02	0.35	median concentration of segmented neutrophils in whole blood	NA	–0.007	0.25
supplementary 8B	59	cancer mortality	0.02	0.76			–0.003	0.42
supplementary 9A	73	cancer prevalence	0.005	0.39	segmented neutrophils:lymphocytes in whole blood	NA	0.002	0.87
supplementary 9B	69	cancer mortality	0.02	0.77			–0.02	0.05
supplementary 10A	60	cancer prevalence	0.001	0.42	median concentration of lymphocytes in whole blood	NA	0.01	0.54
supplementary 10B	61	cancer mortality	0.02	0.83			0.02	0.07
supplementary 11A	58	cancer prevalence	0.004	0.34	median concentration of monocytes in whole blood	NA	–0.009	0.63
supplementary 11B	59	cancer mortality	0.02	0.87			–0.01	0.38
supplementary 12A	78	cancer prevalence	0.01	0.40	median concentration of white blood cells in whole blood	NA	0.004	0.62
supplementary 12B	75	cancer mortality	–0.00007	0.71			–0.0006	0.93
supplementary 13A	55	cancer prevalence	0.08	0.29	median platelet size in whole blood	NA	0.02	0.06
supplementary 13E	113	cancer mortality	0.08	0.51			0.01	0.02
1	113	trauma mortality	0.11	7e-05			–0.02	0.0002*
NA	110	trauma mortality	0.16	7e-05	median platelet size in whole blood	NA	–0.02	0.0006*
					trophic level	invertivores	0.05	0.48
						primary carnivores	0.04	0.40
						secondary carnivores	–0.12	0.06
NA	107	trauma mortality	0.19	4e-05	median platelet size in whole blood	NA	–0.02	0.0003*
					trophic level	invertivores	0.02	0.80
						primary carnivores	0.03	0.52
						secondary carnivores	–0.12	0.06
					log10(body mass)	NA	–0.009	0.65
					gestation length	NA	–0.005	0.40
2	73	cancer prevalence	0.08	0.43	median platelet concentration in whole blood	NA	–0.60	0.006*
supplementary 13B	170	cancer mortality	–0.04	0.85			–0.15	0.12
supplementary 13C	170	trauma mortality	–0.02	0.73			0.13	0.37
NA	72	cancer prevalence	0.32	7e-05	median platelet concentration in whole blood	NA	–0.60	0.002*
					trophic level	invertivores	0.12	0.09
						primary carnivores	0.22	<0.00001*
						secondary carnivores	0.17	0.004*
NA	72	cancer prevalence	0.35	7e-05	median platelet concentration in whole blood	NA	–0.69	0.001*
					trophic level	invertivores	0.09	0.19
						primary carnivores	0.20	0.0004*
						secondary carnivores	0.17	0.007*
					log10(body mass)	NA	–0.02	0.42
					gestation length	NA	–0.007	0.34
NA	97	cancer prevalence	0.03	0.46	log10(body mass)	NA	0.02	0.33
NA	94	cancer prevalence	0.12	6e-05	log10(body mass)	NA	0.05	0.004*
					gestation length	NA	–0.02	0.001*
NA	201	cancer mortality	0.01	0.82	log10(body mass)	NA	–0.008	0.49
NA	197	cancer mortality	0.07	0.8	log10(body mass)	NA	0..004	0.78
					gestation length	NA	–0.008	0.11
supplementary 18	111	median platelet concentration in whole blood	0.06	0.79	median platelet size in whole blood	NA	–0.01	0.001*
supplementary 13D	200	trauma mortality	0.21	0.5	max. longevity	NA	–0.0001	0.25
3					cancer mortality		–0.47	<0.00001*
5	199	trauma mortality	0.12	0.48	trophic level	invertivores	0.004	0.94
						primary carnivores	–0.05	0.34
						secondary carnivores	–0.17	0.01*
NA	195	trauma mortality	0.24	0.42	cancer mortality	NA	–0.47	<0.00001*
					log10(body mass)	NA	–0.01	0.40
					trophic level	invertivores	0.04	0.42
						primary carnivores	0.02	0.75
						secondary carnivores	–0.13	0.06
NA	113	trauma mortality	0.14	0.46	cancer mortality	NA	–0.47	0.0006*
					median platelet size in whole blood	NA	–0.01	0.06
NA	170	trauma mortality	0.19	0.68	cancer mortality	NA	–0.49	<0.00001*
					median platelet concentration in whole blood	NA	0.04	0.75
NA	199	cancer mortality	0.17	0.76	trophic level	invertivores	0.11	0.002*
						primary carnivores	0.14	0.0002*
						secondary carnivores	0.11	0.03
supplementary 17	110	median platelet size in whole blood	–0.17	0.92	trophic level	invertivores	–1.91	0.10
						primary carnivores	–1.90	0.06
						secondary carnivores	–2.00	0.07
NA	167	median platelet concentration in whole blood	0.005	0.81	trophic level	invertivores	0.004	0.91
						primary carnivores	–0.02	0.54
						secondary carnivores	–0.01	0.79
4	78	trauma mortality	0.08	7e-05	cancer prevalence	NA	–0.26	0.01*
supplementary 19	78	cancer mortality	0.42	0.81	cancer prevalence	NA	0.53	< 0.00001*
NA	70	trauma mortality	0.0001	7e-05	segmented neutrophils:lymphocytes	NA	–0.001	0.93
